# The *Toxoplasma gondii* mitochondrial transporter ABCB7 is essential for cytosolic iron-sulfur cluster biogenesis and protein translation

**DOI:** 10.1101/2024.03.15.585200

**Authors:** Andrew E. Maclean, Megan A. Sloan, Eléa A. Renaud, Vincent Demolombe, Sébastien Besteiro, Lilach Sheiner

## Abstract

Iron-sulfur (Fe-S) clusters are ubiquitous inorganic cofactors required for numerous essential cellular pathways. Since they cannot be scavenged from the environment, Fe-S clusters are synthesised de novo in cellular compartments such as the apicoplast, mitochondrion and cytosol. The cytosolic Fe-S cluster biosynthesis pathway relies on transport of an intermediate from the mitochondrial pathway. An ATP binding cassette (ABC) transporter called ABCB7 is responsible for this role in numerous commonly studied organisms, but its role in the medically important apicomplexan parasites has not yet been studied. Here we identify and characterise the *Toxoplasma gondii* ABCB7 homolog. Genetic depletion shows that it is essential for parasite growth, and that disruption triggers partial stage conversion. Characterisation of the knock-down line highlights a defect in cytosolic Fe-S cluster biogenesis leading to defects in protein translation and other pathways including DNA and RNA replication and metabolism. Our work provides support for a broad conservation of the connection between mitochondrial and cytosolic in Fe-S cluster biosynthesis and reveal its importance for parasite survival.
