## Supplementary material for "The *Toxoplasma gondii* mitochondrial transporter ABCB7 is essential for cytosolic iron-sulfur cluster biogenesis and protein translation": Table S2: Proteins of increased or decreased abundance upon depletion of ABCB7.

### Sheet: Decreased abundance
Table S2: Proteins of increased or decreased abundance upon depletion of ABCB7
ToxoDB ID (GT1)	Uniprot ID	Description	Log2FC	p value (-Log10)	CRISPR score
TGGT1_266060	A0A125YJG1	40S ribosomal protein SA	-0.714061	3.06833	-5.48
TGGT1_320110	A0A125YZR7	Proliferating cell nuclear antigen	-1.13143	3.03968	0.15
TGGT1_244310	A0A125YSF1	GTP-binding protein	-1.1092	3.03968	-3.71
TGGT1_236840	A0A125YGX1	Putative zinc finger (C-x8-C-x5-C-x3-H)-2	-1.05623	3.03968	-3.3
TGGT1_315250	S7UMB6	Putative GAMM1 protein	-1.02981	3.03968	-0.14
TGGT1_309120	A0A125YTR1	Ribosomal protein RPL4	-0.751821	3.03968	-5.62
TGGT1_320190	A0A125YJX4	SAG-related sequence SRS16B	-4.47584	3.03643	0.44
TGGT1_225080	A0A125YQT9	Ribosomal protein RPS18	-0.571263	3.03466	-4.15
TGGT1_285660B	S7UMZ2	DEAD/DEAH box helicase domain-containing protein (Fragment)	-1.2984	2.97775	-1.56
TGGT1_320050	A0A125YYH7	Ribosomal protein RPL5	-0.756753	2.97775	-3.66
TGGT1_238190	S7UQW7	DNA-directed RNA polymerase II RPB3	-0.614766	2.97775	-4.42
TGGT1_305510	S7VQK6	Uncharacterized protein	-1.06186	2.93906	-1.29
TGGT1_282055	S7UW79	Protein phosphatase PP2C-hn	-0.656079	2.89095	0.9
TGGT1_216210	S7W0K6	DRIM domain-containing protein	-0.600666	2.89095	-4.83
TGGT1_240450	A0A125YYB9	Maf family protein	-0.619403	2.83434	1.44
TGGT1_243790	S7VN60	SAG-related sequence SRS33	-0.848101	2.80238	-0.5
TGGT1_290200	S7VXT3	NAD/NADP octopine/nopaline dehydrogenase, alpha-helical domain-containing protein	-0.805574	2.80238	-0.87
TGGT1_262140	A0A125YPW7	Protein phosphatase methylesterase 1	-0.682516	2.80238	-0.53
TGGT1_309930	S7W7S4	Alpha-galactosidase	-2.58391	2.74822	-1.13
TGGT1_294330	S7UIL3	EGF family domain-containing protein	-2.0525	2.74822	0.49
TGGT1_205350	A0A125YTU7	Elongation of fatty acids protein	-1.16367	2.74822	0.24
TGGT1_290640	S7UQA4	DNA mismatch repair protein	-0.921483	2.74822	-0.29
TGGT1_266450	A0A125YWB4	Lysine decarboxylase family protein	-0.866172	2.74822	1.44
TGGT1_219200	S7V240	DEAD/DEAH box RNA helicase family protein	-0.797962	2.74822	-5.23
TGGT1_218410	A0A125YFP0	60S acidic ribosomal protein P0	-0.748415	2.74822	-3.16
TGGT1_219700	S7V296	Putative DNA replication licensing factor MCM4	-0.687267	2.74822	-5.43
TGGT1_216880	A0A125YYR8	Guanine nucleotide-binding protein	-0.662789	2.74822	-5.07
TGGT1_248850	S7W953	Methionine aminopeptidase	-0.554755	2.74822	-3.81
TGGT1_315920	S7W157	DNA-directed RNA polymerase II RPB11A	-0.610581	2.74131	-2.4
TGGT1_228490	S7UXF2	Uncharacterized protein	-0.550397	2.73567	-3.71
TGGT1_316350	A0A125YJ31	SURF6 domain-containing protein	-0.718996	2.73126	-1.89
TGGT1_207990	A0A125YWK0	Putative rRNA methyltransferase	-0.559059	2.73126	-5.01
TGGT1_273120	S7V443	SAG-related sequence SRS30C	-1.18145	2.66802	0.78
TGGT1_238010	S7W653	Ribosomal protein RPL23A	-0.617957	2.66802	-4.8
TGGT1_238240	A0A125YTA5	Bystin protein	-0.588835	2.66802	-5.07
TGGT1_270380	S7V498	Ribosomal protein RPS13	-0.591419	2.64032	-4.6
TGGT1_260600	S7UYD1	Pumilio-family RNA binding repeat-containing protein	-0.911317	2.63754	-0.34
TGGT1_231590	S7V3H6	SGS domain-containing protein	-0.768003	2.63754	-4.36
TGGT1_269650	A0A125YUH5	FFD and TFG box motifs protein	-0.630055	2.63754	-1.68
TGGT1_261000	S7UY47	MutS domain V domain-containing protein	-1.03884	2.63663	-0.89
TGGT1_246550	A0A125YUQ4	Aspartyl protease ASP3	-0.939357	2.63663	-1.87
TGGT1_258540	S7W7J2	Phosphoglycerate mutase family protein	-2.56957	2.63183	-4.95
TGGT1_287180	S7UN97	Uncharacterized protein	-0.591909	2.63183	-4.54
TGGT1_250770	A0A125YLG0	Putative eukaryotic initiation factor-4A	-0.586864	2.63183	-4.13
TGGT1_214970	S7W5U3	DNA helicase	-0.84202	2.62191	-4.96
TGGT1_275810	A0A125YIP7	Ribosomal protein RPS10	-0.671943	2.56952	-5.12
TGGT1_243920	A0A125YSK7	Putative DNA replication licensing factor MCM5	-0.965047	2.56148	-5.35
TGGT1_207060	S7W4X7	Ribonucleoside-diphosphate reductase small subunit	-1.72855	2.55967	-4.35
TGGT1_210690	A0A125YZ10	40S ribosomal protein S6	-0.811991	2.55074	-4.58
TGGT1_267400	A0A125YTP3	Ribosomal protein RPL32	-0.59626	2.54652	-2.81
TGGT1_259260	A0A125YKJ7	Membrane protein FtsH1	-1.07889	2.53962	-4.16
TGGT1_242330	A0A125YNF8	Ribosomal protein RPS5	-0.624019	2.53962	-4.92
TGGT1_223050	S7UL41	Ribosomal protein RPS20	-0.573891	2.5207	-4.19
TGGT1_263040	S7UY71	Ribosomal protein RPS16	-0.586029	2.48955	-3.98
TGGT1_234450	S7UWC7	Ribosomal protein RPS15A	-0.704131	2.48483	-4.6
TGGT1_308020	A0A125YU72	SAG-related sequence SRS57	-0.657152	2.48459	1.03
TGGT1_320200	S7UK17	SAG-related sequence SRS16A	-3.6685	2.48421	1.4
TGGT1_261570	A0A125YW74	Ribosomal protein RPL7A	-0.86099	2.48421	-4.03
TGGT1_319720	S7UK66	Uncharacterized protein	-0.881637	2.46061	-4.47
TGGT1_212290	S7UVX4	Ribosomal protein RPS19	-0.580509	2.46061	-4.49
TGGT1_224850	S7UWI4	Polyadenylate-binding protein	-0.973266	2.45236	-4.12
TGGT1_255250	S7V2F4	Putative tRNA (Cytosine(34)-C(5))-methyltransferase	-0.595868	2.45236	-0.92
TGGT1_215460	S7UQS1	40S ribosomal protein S24	-0.564699	2.44952	-3.44
TGGT1_300190	A0A125YTT2	Ribosomal protein RPL37A	-0.661363	2.44438	-4.82
TGGT1_207840	A0A125YWE7	Ribosomal protein RPS17	-0.586375	2.44438	-3.75
TGGT1_261540	A0A125YT57	DNA-directed RNA polymerase I RPAC2	-0.793411	2.44244	-3.54
TGGT1_242000	S7W704	DUF51 family protein	-1.21897	2.43907	0.78
TGGT1_321620	A0A125YT61	Dynamin-related protein DRPB	-0.64384	2.4343	-4.91
TGGT1_244650	S7VTS5	Putative eukaryotic initiation factor-5	-0.693488	2.42782	-4.08
TGGT1_268870	S7WDG7	Tetratricopeptide repeat-containing protein	-1.13148	2.41966	-1.66
TGGT1_239760	A0A125YT45	Ribosomal protein RPL22	-0.553368	2.41598	-4.32
TGGT1_234510	S7WBI1	Ankyrin repeat-containing protein	-0.923268	2.41179	-1.42
TGGT1_269700	S7WKQ0	NLI interacting factor family phosphatase	-0.888184	2.41179	-4.37
TGGT1_216790	A0A125YMA0	Putative ATP-binding cassette sub-family E member 1	-0.801336	2.41179	-4.11
TGGT1_245680	S7WHD1	Ribosomal protein RPL21	-0.689835	2.41179	-3.65
TGGT1_229670	A0A125YRX1	Ribosomal protein RPS23	-0.642556	2.41179	-3.75
TGGT1_270330	S7V491	Putative cell-cycle-associated protein kinase	-0.62091	2.41179	-3.19
TGGT1_248390	A0A125YI79	Ribosomal protein RPL26	-0.628959	2.40285	-3.23
TGGT1_227360	A0A125YQV1	Ribosomal protein RPL3	-0.81463	2.39779	-5.9
TGGT1_204020	A0A125YV56	Ribosomal protein RPL8	-0.872315	2.39418	-4.99
TGGT1_265870B	S7VW35	Pantoate-beta-alanine ligase (Fragment)	-0.735536	2.39418	0.72
TGGT1_294380	S7UIK8	PP-loop domain-containing protein	-2.40856	2.38706	-1.11
TGGT1_300000	A0A125YRB0	Ribosomal protein RPL18	-0.672697	2.35979	-5.59
TGGT1_229650	A0A125YQX3	Josephin protein	-0.585909	2.34831	0.33
TGGT1_278365	S7WFT2	Toxoplasma gondii family A protein	-2.8798	2.34514	-0.08
TGGT1_262670	A0A125YSP4	60S ribosomal protein L18a	-0.593346	2.34514	-4.54
TGGT1_267390	A0A125YSE5	DNA-directed RNA polymerase I RPAC1	-0.858063	2.33833	-5.2
TGGT1_254440	A0A125YT48	Ribosomal protein RPL12	-0.669609	2.33833	-5.1
TGGT1_250810	A0A125YPP2	Ribosomal protein RPL35	-0.587145	2.33833	-5.04
TGGT1_292280	A0A125YQN8	SAG-related sequence SRS36D	-5.8626	2.33191	N/A
TGGT1_308050	A0A125YLZ9	Thioredoxin domain-containing protein	-2.80432	2.33191	-3.5
TGGT1_226890	S7WD02	ORC_WH_C domain-containing protein	-0.890084	2.33191	-4.39
TGGT1_267060	S7VPP6	Ribosomal protein RPL14	-0.619748	2.33191	-3.07
TGGT1_310060	S7W7Y6	Small nuclease	-0.746011	2.32936	1.45
TGGT1_213650	S7UNG7	GPN-loop GTPase 3	-0.884971	2.32754	-2.19
TGGT1_263700	S7W6D1	Ribosomal protein RPS14	-0.567564	2.32334	-4.59
TGGT1_310490	A0A125YTM1	Ribosomal protein RPL27A	-0.628534	2.29661	-5.95
TGGT1_219860	S7V1T5	DNA helicase	-0.928685	2.29562	-4.37
TGGT1_233400	A0A125YXY6	Adenylate kinase isoenzyme 6 homolog	-0.798929	2.29562	-3.78
TGGT1_301180	S7VPV0	SAG-related sequence SRS19F	-1.7466	2.29143	1.62
TGGT1_312090	A0A125YJR6	Ribosomal protein RPL23	-0.660587	2.29143	-4.32
TGGT1_265090	S7UGV1	Uncharacterized protein	-0.883299	2.2681	-0.54
TGGT1_258100	S7W7F7	TPR repeat region protein	-1.16457	2.25977	-2.01
TGGT1_304670	S7W2W6	Leucine rich repeat-containing protein	-0.587352	2.2386	2.39
TGGT1_264450	S7UGQ0	DNA topoisomerase	-0.637393	2.22433	-0.02
TGGT1_205340	A0A125YN62	40S ribosomal protein S12	-0.645219	2.21733	-4.83
TGGT1_249250	A0A125YPQ6	Ribosomal protein RPL35A	-0.612903	2.2079	-5.08
TGGT1_310380	S7USC7	Brix domain containing protein	-0.575989	2.2038	-4.7
TGGT1_305750	S7UI53	Nucleolar GTP-binding protein 2	-1.2201	2.19581	-3.52
TGGT1_204550	S7UU99	Uncharacterized protein	-1.06875	2.19257	-5.23
TGGT1_243570	A0A125YVY8	40S ribosomal protein S26	-0.602951	2.19257	-5.14
TGGT1_224730	A0A125YY38	Uncharacterized protein	-0.558318	2.18631	-2.83
TGGT1_278510	A0A125YZE7	Protein phosphatase 2C domain-containing protein	-1.79363	2.18578	1.01
TGGT1_239330	A0A125YUV0	Ribosomal protein L37	-0.782353	2.18511	-4.25
TGGT1_284560	A0A125YRM1	Ribosomal protein RPL9	-0.587339	2.15532	-5.37
TGGT1_211410	S7VZ44	Translation initiation factor sui1 protein	-0.584034	2.15532	-1.81
TGGT1_264030	S7W6F9	Putative aminotransferase	-0.688964	2.15208	1.31
TGGT1_227650	A0A125YQN6	Putative microtubule-associated protein RP/EB family	-1.07196	2.14633	-0.98
TGGT1_294430	S7UIK2	Protein SDA1	-0.729767	2.14557	-3.87
TGGT1_260240	S7UY95	Ccr4-associated factor family protein	-0.595869	2.14557	-2.43
TGGT1_313990	S7W9B0	CBF/Mak21 family protein	-0.688604	2.14512	-5.38
TGGT1_301160	S7UHG9	SAG-related sequence SRS19C	-1.15091	2.13194	0.6
TGGT1_221380	A0A125YMA6	Alba 1	-0.64444	2.13006	-0.16
TGGT1_289620	S7UPV8	Cathepsin CPC1	-1.33407	2.12618	0.95
TGGT1_237220	S7UQY5	DNA replication licensing factor MCM7	-0.880983	2.11866	-4.39
TGGT1_244000	S7UFQ1	RNA helicase	-1.36084	2.10173	-5.03
TGGT1_224590	S7UWK9	DNA-directed RNA polymerase III POLR3C	-0.789713	2.09785	-4.79
TGGT1_258230	S7WET0	Rhoptry kinase family protein ROP20	-0.619553	2.09785	0.98
TGGT1_230060	S7V2G8	Acetyltransferase, GNAT family protein	-0.752498	2.06219	-0.04
TGGT1_232230	A0A125YGX8	Ribosomal protein RPL30	-0.599545	2.05414	-4.23
TGGT1_262690	S7UYE2	Ribosomal protein RPL27 (Fragment)	-0.631055	2.04942	-4.67
TGGT1_244460	S7VMY1	Uncharacterized protein	-0.636653	2.03507	-1.5
TGGT1_244130	S7VTY7	Uncharacterized protein	-0.67699	2.03242	-0.27
TGGT1_265110	S7VW90	Putative ribosome biogenesis protein	-0.622034	2.02454	-4.36
TGGT1_315740	S7UMC2	SAG-related sequence SRS54	-0.881855	2.02242	0.8
TGGT1_212950	A0A125YQC1	Putative ADP-ribosylation factor family protein 2	-0.664114	2.01895	-4.24
TGGT1_245620	A0A125YIT6	Ribosomal-ubiquitin protein RPS27A	-0.604805	2.0173	-4.61
TGGT1_293730	A0A125YY94	DHHC zinc finger domain-containing protein	-0.966529	2.01006	-3.21
TGGT1_230940	S7V277	Uncharacterized protein	-0.931283	2.00704	-4.92
TGGT1_219520	A0A125YYW7	Histone arginine methyltransferase PRMT1	-0.613694	2.00422	-0.04
TGGT1_232710	A0A125YZM8	40S ribosomal protein S3a	-0.778805	1.99646	-4.09
TGGT1_224600	S7W569	GTP binding protein	-1.05671	1.99442	-0.13
TGGT1_294290	A0A125YKE3	Derlin	-0.725443	1.99175	-1.28
TGGT1_316270	S7VUY6	Geranylgeranyl transferase type-2 subunit beta	-0.635117	1.99114	-4.25
TGGT1_229250A	S7V393	Ribosomal protein RPL28 (Fragment)	-0.60004	1.99114	-6.04
TGGT1_259240	S7WEL7	40S ribosomal protein S21	-0.582649	1.98031	-4.87
TGGT1_320180	A0A125YV21	SAG-related sequence SRS16C	-0.561631	1.97137	2.49
TGGT1_236650	A0A125YWJ5	DEAD (Asp-Glu-Ala-Asp) box polypeptide 17	-0.983826	1.9594	-5.58
TGGT1_278530	A0A125YYC2	Putative multiprotein bridging factor type 1 family transcriptional co-activator	-0.787586	1.9594	1.07
TGGT1_216730	S7VUI4	MCM2/3/5 family protein	-0.800607	1.95304	-5.46
TGGT1_259940	A0A125YFG2	Uncharacterized protein	-0.7155	1.94031	0.07
TGGT1_217530	S7WHL7	Uncharacterized protein	-1.29212	1.9327	2.13
TGGT1_238250	A0A125YHS1	60S ribosomal protein L36	-0.572242	1.9327	-4.6
TGGT1_214870	S7VZE4	Ribosomal protein L9, N-terminal domain-containing protein	-0.627374	1.92818	-2.04
TGGT1_320740	S7VSN5	Uncharacterized protein	-0.610045	1.91027	-0.95
TGGT1_318690	S7UKD5	RNA recognition motif-containing protein	-0.93181	1.90808	-3.22
TGGT1_200320	A0A125YSF3	Hypoxanthine phosphoribosyltransferase	-7.04474	1.90146	N/A
TGGT1_313910	S7UU31	RNA recognition motif 2 protein	-0.757691	1.90056	-5.42
TGGT1_273030	A0A125YY20	Phosphoglycerate mutase family protein	-1.16439	1.88872	0.7
TGGT1_289140	A0A125YVS0	Putative ribosomal protein l22/l43	-0.843887	1.87213	-1.9
TGGT1_242240	S7VNH6	Rhoptry kinase family protein ROP19A (Fragment)	-1.24623	1.85289	N/A
TGGT1_270780	A0A125YFP3	DNA-directed RNA polymerase II RPB6	-0.816999	1.85078	-4.91
TGGT1_234440	A0A125YFJ6	Putative aminotransferase	-0.744351	1.84985	0.63
TGGT1_264770	S7UFT0	Uncharacterized protein	-0.584956	1.84721	-0.9
TGGT1_260260	A0A125YWZ1	Ribosomal protein RPP1	-0.858914	1.84515	-4.98
TGGT1_246000	S7W9F7	Large subunit ribosomal protein IMG2	-0.666314	1.84515	-3.24
TGGT1_309070	S7USR4	Uncharacterized protein	-0.634013	1.84515	-1.91
TGGT1_202350	S7UVF7	Putative 50S ribosomal protein L21	-1.33605	1.84088	-5.07
TGGT1_232440	A0A125YMJ3	Brf1p family coiled coil protein	-0.645934	1.84088	0.34
TGGT1_260320	S7W780	Noc2p family protein	-0.567094	1.83811	-3.4
TGGT1_309820	A0A125YTH4	Ribosomal protein RPL11	-0.579869	1.82952	-4.13
TGGT1_294640	A0A125YNJ0	Ribonucleoside-diphosphate reductase	-6.04269	1.82838	-4.79
TGGT1_231080	A0A125YR20	Ribosomal protein RPL38	-0.577904	1.8251	-5.77
TGGT1_312230	S7W1T2	DNA topoisomerase 2	-0.792125	1.81864	-5.3
TGGT1_213350	A0A125YHZ1	Ribosomal protein RPS15	-0.759718	1.80871	-5.34
TGGT1_213069	S7W3E0	Uncharacterized protein	-0.57422	1.80871	-3.13
TGGT1_231170	S7V2M8	Structural maintenance of chromosomes protein	-0.55793	1.80588	-6.28
TGGT1_277990	S7V096	OTU family cysteine protease	-0.996639	1.79926	-0.13
TGGT1_229620	S7WIW7	Uncharacterized protein	-0.585408	1.77844	-4.47
TGGT1_220150	A0A125YNI7	Putative 50S ribosomal protein L16	-0.733235	1.76645	-2.48
TGGT1_308090	A0A125YX85	Rhoptry protein ROP5	-0.742234	1.74536	N/A
TGGT1_297800	S7UJW5	Structural maintenance of chromosomes protein	-0.760286	1.73708	-4.76
TGGT1_226710	A0A125YL47	Uncharacterized protein	-0.572	1.73576	0.4
TGGT1_266310	S7UHT8	Alpha-1,3-mannosyl-glycoprotein 2-beta-N-acetylglucosaminyltransferase	-0.691306	1.71636	-1.89
TGGT1_318300	S7VZ26	Uncharacterized protein	-0.915469	1.69199	-1.01
TGGT1_221350	S7ULG9	Ctr copper transporter family protein	-0.659148	1.69199	0.49
TGGT1_320070	S7UJH1	CDK-activating kinase assembly factor MAT1 protein	-0.755004	1.67092	-4.21
TGGT1_309960B	S7UT22	Uncharacterized protein (Fragment)	-0.663115	1.66896	-2.33
TGGT1_312820	S7W8D0	Uncharacterized protein	-0.653614	1.66243	-1.24
TGGT1_320170	A0A125YHU8	SAG-related sequence SRS16E	-0.793053	1.66121	1.4
TGGT1_285870	S7UNS7	SAG-related sequence SRS20A	-0.593203	1.64962	1.74
TGGT1_203170	S7W3V1	OB-fold nucleic acid binding domain-containing protein	-1.35943	1.64251	-4.69
TGGT1_269180	S7WKZ1	MIF4G domain-containing protein	-0.648797	1.63026	-3.86
TGGT1_267040	S7UG83	Uncharacterized protein	-0.784174	1.62556	-4.17
TGGT1_268210	S7V4V0	AGC kinase	-0.721263	1.62162	-2.68
TGGT1_220200	S7VPC0	Uncharacterized protein	-0.586835	1.62162	-2.38
TGGT1_297650	S7UJX7	Ser/Thr phosphatase family protein	-0.624495	1.61529	1.52
TGGT1_277080	S7W847	Microneme protein MIC5	-0.564291	1.60601	2.56
TGGT1_200430	S7V5S2	Cytidine and deoxycytidylate deaminase zinc-binding region domain-containing protein	-2.70147	1.58697	-0.66
TGGT1_233480	S7WBY8	SAG-related sequence SRS29C	-0.819455	1.58697	1.51
TGGT1_243960	A0A125YLE0	Nuclear transport factor 2 (Ntf2) domain-containing protein	-0.703165	1.58672	-2.28
TGGT1_259220	S7UYE5	DEAD/DEAH box helicase domain-containing protein	-0.624696	1.58181	-4.31
TGGT1_223610	S7WC25	Uncharacterized protein	-0.610197	1.56557	-2.67
TGGT1_244280	A0A125YI20	Uncharacterized protein	-1.12773	1.56061	1.67
TGGT1_314770	S7VV05	tRNA (Guanine-N1)-methyltransferase	-0.56841	1.54699	-1.82
TGGT1_253030	S7UN63	Glycosyl hydrolase, family 31 protein	-2.66636	1.54381	-0.92
TGGT1_278160	S7V085	Vesicle transport v-snare protein	-0.605357	1.54331	-1.09
TGGT1_250790	S7V048	Uncharacterized protein	-0.552665	1.53609	-1.09
TGGT1_293400	A0A125YRZ1	Uncharacterized protein	-0.578353	1.53455	-2.27
TGGT1_208540	S7UIN9	ATP-dependent RNA helicase	-0.854588	1.53082	-4.06
TGGT1_225840	S7UWW4	Uncharacterized protein	-0.649754	1.52884	-1.7
TGGT1_258030	S7UYK5	DNA polymerase	-1.92222	1.52416	-4.45
TGGT1_288580	S7UQJ3	Putative RNA methylase	-0.678923	1.52416	1.76
TGGT1_253800	S7UMV9	Putative ribosomal protein L15	-0.570785	1.51734	-1.91
TGGT1_315150	S7ULH3	Putative eukaryotic initiation factor-4E	-0.859938	1.51718	-1.99
TGGT1_409600	S7USJ4	Rhoptry kinase family protein	-1.21783	1.51564	N/A
TGGT1_281490	A0A125YZ51	Putative glutamine amidotransferase subunit pdxt	-0.892942	1.51401	0.08
TGGT1_221460	S7ULE8	Phosphoglycerate mutase family protein	-0.717253	1.49775	-0.52
TGGT1_209570	A0A125YKV8	Suppressor of mitotic defects protein	-0.693792	1.48552	1.26
TGGT1_309960A	S7USV7	Uncharacterized protein (Fragment)	-0.667017	1.48552	-3.84
TGGT1_229350	S7V384	HEAT repeat-containing protein	-0.772456	1.47105	-4.84
TGGT1_265870A	S7VQB3	Pantoate-beta-alanine ligase (Fragment)	-0.640815	1.46886	1.6
TGGT1_227600	A0A125YXF2	Ribosomal protein RPL34	-0.604782	1.46868	-5.27
TGGT1_264752	S7VV54	HEAT repeat-containing protein	-0.604179	1.45255	-2.16
TGGT1_263430	S7UXD1	3-hydroxyisobutyrate dehydrogenase	-0.564409	1.45169	0.99
TGGT1_254730	S7VVP9	POPLD (NUC188) domain-containing protein	-0.552931	1.44561	-4.47
TGGT1_314295	S7W2E4	Ribosomal l25 family protein	-0.691211	1.44025	-4.48
TGGT1_218570	S7V1D5	Nin one binding (NOB1) Zn-ribbon family protein	-0.677375	1.42839	-4.79
TGGT1_238950	S7VZX5	Putative fatty acyl-CoA desaturase	-0.936914	1.41866	-3.7
TGGT1_254880	S7UMA1	Alpha-galactosidase	-0.908592	1.41866	-1.37
TGGT1_273110	S7V3C4	SAG-related sequence SRS30D	-0.761915	1.39584	1.72
TGGT1_232760	A0A125YXL4	Protein phosphatase inhibitor IPP2	-0.86049	1.39258	-0.55
TGGT1_309810	A0A125YFT3	Ribosomal protein RPP2	-0.675123	1.37973	-5
TGGT1_269620	S7WDN8	Uncharacterized protein	-0.960779	1.37582	-0.34
TGGT1_211850	A0A125YRD8	Uncharacterized protein	-0.68763	1.37082	0.8
TGGT1_261060	S7WEE2	Diphthamide biosynthesis protein 2-related domain-containing protein	-0.963518	1.36918	-1.94
TGGT1_213940	A0A125YH05	CHCH domain-containing protein	-1.06921	1.3597	-2.16
TGGT1_237880	S7UHI7	Uncharacterized protein	-0.781598	1.35959	0.76
TGGT1_227310	A0A125YQE5	Uncharacterized protein	-0.719127	1.35709	-4.27
TGGT1_214750	S7UQF2	Uncharacterized protein	-1.06191	1.35242	-5.01
TGGT1_246220	S7V0S5	LITAF domain-containing protein	-0.591099	1.35242	0.29
TGGT1_273770	S7V4A2	Uncharacterized protein	-0.614533	1.34936	0.51
TGGT1_272770	S7V3A5	Uncharacterized protein	-0.652686	1.34051	-4.32
TGGT1_295620	A0A125YIL5	C3H1-type domain-containing protein	-0.675954	1.33977	-2.26
TGGT1_262710	S7W6R7	Ctr copper transporter family protein	-1.87321	1.32752	-2.62
TGGT1_312190	S7W8J0	Uncharacterized protein	-0.848498	1.32536	-4.76
TGGT1_229290	S7WIY1	Kelch repeat-containing protein	-0.792306	1.3217	-1.55
TGGT1_285970	S7W306	Putative 30S ribosomal protein S5	-0.687489	1.3173	-4.01
TGGT1_313240	S7W881	Putative ethylene-responsive RNA helicase	-0.916103	1.30648	-4.89

### Sheet: Increased abundance
ToxoDB ID (GT1)	Uniprot ID	Description	Log2FC	p value (-Log10)	CRISPR score
TGGT1_202440	S7WAG0	Uncharacterized protein	0.826153	1.41766	-2.71
TGGT1_202470	S7UVH7	rRNA metabolism protein, SBDS family protein	0.649085	1.87424	-2.7
TGGT1_203290	S7UV87	Uncharacterized protein	1.37881	2.57853	2.26
TGGT1_204340	A0A125YZ08	Uncharacterized protein	0.625108	1.99442	1.54
TGGT1_207710	A0A125YYB1	CDP-diacylglycerol--inositol 3-phosphatidyltransferase	0.654036	1.56374	-3.57
TGGT1_207800	S7UJP8	Uncharacterized protein	0.952579	2.01939	-3.97
TGGT1_207920	S7UIT4	Uncharacterized protein	1.95128	2.74822	-0.43
TGGT1_208360	A0A125YUF4	Uncharacterized protein	0.694764	1.37582	1.35
TGGT1_208370	S7UJT6	Putative myosin heavy chain	0.67809	1.48555	1.79
TGGT1_208430	A0A125YX86	Putative serine proteinase inhibitor PI-2	1.35108	2.00422	1.42
TGGT1_208560	A0A125YPP8	Carrier superfamily protein	0.710236	1.48552	-3.49
TGGT1_209020	S7VS91	Uncharacterized protein	0.724175	2.32838	0.12
TGGT1_210750	S7UKM2	Ferredoxin-fold anticodon binding domain-containing protein	0.594811	1.45255	-4.38
TGGT1_211090	S7UKQ3	Aminotransferase, class V superfamily protein	0.711094	2.22365	-3.54
TGGT1_212300	A0A125YNH9	Uncharacterized protein	0.582219	1.85078	0.69
TGGT1_212860	S7UNN3	Uncharacterized protein	0.552575	1.86015	-1.86
TGGT1_213520	S7UP86	Peptidase M20D, amidohydrolase	0.601357	2.15532	1.43
TGGT1_214810	A0A125YP95	Uncharacterized protein	0.612706	1.38634	-0.72
TGGT1_215290	A0A125YHC9	Saccharopine dehydrogenase domain-containing protein	0.783677	2.05414	1.2
TGGT1_215680	S7UPZ0	SAG-related sequence SRS18	0.851394	2.21929	1.18
TGGT1_215910	S7ULS1	bMG10 domain-containing protein	0.625984	2.34333	-0.79
TGGT1_217680	S7V1J5	Uncharacterized protein	0.623447	2.34514	0.99
TGGT1_217740	S7V1K3	3-ketoacyl-(Acyl-carrier-protein) reductase	0.972078	1.32678	-1.89
TGGT1_219120	S7WHR5	Zinc finger (CCCH type) motif-containing protein	0.694631	2.45236	2.32
TGGT1_219810	S7V1U8	Uncharacterized protein	0.849033	2.33191	0.69
TGGT1_220190	S7UH53	t-SNARE coiled-coil homology domain-containing protein	0.727908	2.20445	-3.28
TGGT1_220600	S7UFY6	Uncharacterized protein	0.810925	2.33645	0.93
TGGT1_221230	S7ULC3	TYR_PHOSPHATASE_2 domain-containing protein	0.644848	1.90101	0.16
TGGT1_222170	A0A125YI16	Dense-granule antigen DG32	0.698188	2.0172	-2.93
TGGT1_223970	S7UWM4	Elongation factor G, mitochondrial	1.70666	1.49857	-4.23
TGGT1_225010	S7UWG1	Uncharacterized protein	0.579904	1.39404	-2.69
TGGT1_225710	A0A125YKI6	Putative mitochondrial inner membrane translocase subunit TIM17	0.778359	1.79351	-1.91
TGGT1_225850	S7W5H3	Peptidase, M28 family protein	0.651889	3.03466	-5.02
TGGT1_227620	S7UXS8	Dense granule protein GRA2	0.815339	1.40585	2.47
TGGT1_228270	S7UX62	Uncharacterized protein	0.813024	1.64752	-4.28
TGGT1_228710	S7WDE2	Uncharacterized protein	1.66284	1.86015	-5.42
TGGT1_230990	S7V272	Uncharacterized protein	0.806475	2.44438	-4.76
TGGT1_233170	S7WJC3	Uncharacterized protein	1.01788	2.06219	-3.72
TGGT1_233220	S7WJB9	Uncharacterized protein	0.706489	1.76596	0.93
TGGT1_233710	S7V3U4	Inorganic anion transporter, sulfate permease (SulP) family protein	0.60558	1.30244	-2.28
TGGT1_237500	S7UR00	Protein phosphatase 2C domain-containing protein	0.903697	1.30262	1.13
TGGT1_239620	S7W020	5-nucleotidase, C-terminal domain-containing protein	0.599899	1.62162	0.15
TGGT1_239740	A0A125YJW1	Dense granule protein GRA14	0.579732	1.33158	2
TGGT1_243350	S7UFF5	Gamma-glutamyl hydrolase	0.759773	2.41179	0.45
TGGT1_244700	S7W7F5	NAD(+)/NADH kinase domain-containing protein (Fragment)	0.570343	2.30001	-1.33
TGGT1_244910	S7W0U0	MIZ/SP-RING zinc finger domain-containing protein	0.835588	1.31749	1.64
TGGT1_245990	S7V137	Uncharacterized protein	0.611721	1.52172	-2.52
TGGT1_246600	S7V0T4	ABC1 family protein	0.737075	2.14557	-0.49
TGGT1_247300	S7V0Z5	Uncharacterized protein	0.845287	2.30481	-0.08
TGGT1_248260	A0A125YVE7	Uncharacterized protein	0.607394	1.79926	-0.23
TGGT1_248790	A0A125YVM7	Uncharacterized protein	0.745392	1.88293	-4
TGGT1_249180	A0A125YXY2	Bifunctional dihydrofolate reductase-thymidylate synthase	0.783906	2.63183	N/A
TGGT1_249790	A0A125YXT0	Acylphosphatase-like domain-containing protein	0.8597	1.3272	-2.16
TGGT1_251540	A0A125YWK4	Dense granule protein GRA9	1.05647	2.32334	1.52
TGGT1_251840	S7UZX7	Uncharacterized protein	0.608774	1.44256	1.98
TGGT1_253690	S7ULT0	Uncharacterized protein	0.614967	1.7339	2.08
TGGT1_253810	S7W1T9	Uncharacterized protein	0.817482	1.84515	0.22
TGGT1_254800	S7UM84	Uncharacterized protein	0.71166	2.3716	-3.51
TGGT1_255670	S7WI97	Methyltransferase domain-containing protein (Fragment)	0.761036	1.55816	-0.14
TGGT1_256090	A0A125YXI4	Glycerophosphodiester phosphodiesterase family protein	0.781135	1.61529	1.24
TGGT1_257500	S7UZ17	Uncharacterized protein	0.858041	2.01353	-1.4
TGGT1_257750	S7UZC0	Homocysteine s-methyltransferase domain-containing protein	0.833999	2.38631	1.46
TGGT1_257780	S7W7X7	Uncharacterized protein	1.14049	1.81362	-0.93
TGGT1_258462	S7UZ01	Uncharacterized protein	0.7651	1.30359	1.79
TGGT1_258860	S7UZ44	Uncharacterized protein	0.706426	1.41912	-0.76
TGGT1_258870A	S7UYU8	Uncharacterized protein (Fragment)	0.664498	2.31108	1.32
TGGT1_258870B	S7W7E3	Uncharacterized protein	0.948622	2.33735	0.75
TGGT1_260390	S7UYX8	Uncharacterized protein	0.666364	1.91027	-1.13
TGGT1_260520	S7UYP6	Uncharacterized protein	0.844603	2.351	1.9
TGGT1_260640	S7UYQ2	Autophagy protein apg9 protein	0.664609	1.45981	-0.62
TGGT1_263280	A0A125YWA2	Uncharacterized protein	0.654061	2.32936	0.88
TGGT1_263550	A0A125YVS7	Putative 39S ribosomal protein L47, mitochondrial	1.54127	2.51687	-3.59
TGGT1_263740	S7WDN9	ABC transporter transmembrane region domain-containing protein	1.13961	1.3112	0.3
TGGT1_263750	S7W6D8	Uncharacterized protein	1.12322	2.48421	1.4
TGGT1_264140	S7UXK6	Uncharacterized protein	1.89497	1.41384	-0.4
TGGT1_264160	S7WDS6	DEAD/DEAH box helicase domain-containing protein	1.27725	1.3255	-3.95
TGGT1_264870	S7VV37	Sodium:neurotransmitter symporter family protein	0.807131	1.91027	0.81
TGGT1_266120	A0A125YUY1	Glutathione peroxidase	0.62331	1.79773	-0.62
TGGT1_267440	A0A125YZS6	RING zinc finger protein	0.579852	2.06229	-0.35
TGGT1_267740	A0A125YM99	Uncharacterized protein	1.33851	2.4301	1.78
TGGT1_268590	S7WDE0	RHOMBOID-like protein	0.721801	2.01939	-1.46
TGGT1_268730	S7WDF3	Glutaredoxin-related protein	0.668948	1.7469	-2.13
TGGT1_268970	A0A125YW05	Uncharacterized protein	2.77732	2.01895	1.19
TGGT1_269690	S7V563	Uncharacterized protein	0.600564	2.15299	1.54
TGGT1_270070	A0A125YI54	Synaptobrevin family protein	0.581008	2.45236	-5.01
TGGT1_270240	S7V482	MAG1 protein	0.635511	1.59086	1.25
TGGT1_270800	S7V534	GAF domain-containing protein	0.613435	1.78386	-0.29
TGGT1_271240	S7V3Y6	Uncharacterized protein	1.62266	1.36559	-3.35
TGGT1_271800	S7V3M8	Serine esterase (DUF676) protein	1.18191	2.22433	-1.16
TGGT1_273630	S7V3F5	DnaJ domain-containing protein	0.608353	2.00645	-3.58
TGGT1_273660	S7WJU8	AP2 domain transcription factor AP2VIII-3	1.54579	1.8744	0.06
TGGT1_274050	S7V3M6	Uncharacterized protein	0.801192	2.38706	-0.42
TGGT1_275460	S7UQV5	Uncharacterized protein	1.78179	2.41179	2.32
TGGT1_275980	S7UNL2	Ubiquinone biosynthesis protein COQ4 homolog, mitochondrial	0.802987	1.58372	-5.08
TGGT1_276990	S7WFH5	Cytochrome b5 family heme/steroid binding domain-containing protein	0.674286	1.54498	0.47
TGGT1_278830	S7UZN8	Glucose-6-phosphate 1-dehydrogenase	0.591619	2.19241	0.69
TGGT1_280380	S7W2K3	Poly(ADP-ribose) glycohydrolase	0.625063	1.62349	2.1
TGGT1_280410	S7UUL2	Phosphodiesterase	0.578361	2.47937	0.6
TGGT1_280660	S7UUN0	HECT-domain (Ubiquitin-transferase) domain-containing protein	0.644883	1.84515	-1.29
TGGT1_281400	S7W475	Phosphofructokinase domain-containing protein	0.970359	1.51001	-2.6
TGGT1_281580	S7UVM5	Putative PP2C	0.676878	2.24337	-1.06
TGGT1_281910	S7UVR5	Uncharacterized protein	0.85561	1.9121	0.4
TGGT1_282130	S7W4C1	Uncharacterized protein	2.23087	2.28239	0.45
TGGT1_283780	S7W2U8	Glucose-6-phosphate isomerase	0.70257	1.47133	-2.52
TGGT1_285500	S7UMX0	Uncharacterized protein	0.995521	1.88506	-3.01
TGGT1_285980A	S7UNX7	Glucosephosphate-mutase GPM1 (Fragment)	0.751561	1.79926	1.18
TGGT1_285980B	S7UP20	Glucosephosphate-mutase GPM1 (Fragment)	0.67647	1.7323	1.5
TGGT1_289180	A0A125YMW4	Putative thioredoxin family redox-active protein	0.815786	1.45255	1.28
TGGT1_289380	S7UQS3	Uncharacterized protein	0.839557	2.40218	-4.8
TGGT1_289680	A0A125YY15	Ras-related protein Rab11	0.559013	1.73708	-3.58
TGGT1_290260	A0A125YZN5	Thioredoxin family Trp26 protein	0.602366	1.39203	0.42
TGGT1_290700	S7W4F0	Uncharacterized protein	0.658258	1.56061	1.31
TGGT1_292020	S7UNY5	GCC2 and GCC3 domain-containing protein	0.608864	2.27542	-3.64
TGGT1_293810	A0A125YZ37	Carboxyvinyl-carboxyphosphonate phosphorylmutase	0.705751	3.03466	-0.6
TGGT1_297880	A0A125YME3	Dense granule protein DG32	0.651216	1.45631	1.88
TGGT1_297900	A0A125YFF5	Uncharacterized protein	1.04543	3.03968	0.94
TGGT1_301210	S7UHH6	Putative NAD(P) transhydrogenase subunit beta	0.570811	2.08171	-1.91
TGGT1_302000C	S7UG64	Putative chaperone clp (Fragment)	0.618484	2.44438	N/A
TGGT1_304630	S7W9P3	ATG C terminal domain-containing protein	0.731829	1.7339	-0.44
TGGT1_304955	S7VWJ7	Serine/threonine specific protein phosphatase	0.91712	2.20869	-1.17
TGGT1_305030	S7UH56	Ribokinase	0.578924	2.55398	0.22
TGGT1_305640	S7UH03	Metallo-beta-lactamase domain-containing protein	1.74717	2.33191	-3.75
TGGT1_307770	S7WAN4	Fumble protein	0.794807	1.84725	-3.98
TGGT1_308950	S7W0Z6	Histidine acid phosphatase superfamily protein	0.980257	2.14557	0.77
TGGT1_309760	S7US82	Uncharacterized protein	1.06658	2.00422	2.18
TGGT1_309870	S7W151	PX domain-containing protein	1.33463	2.44438	0.82
TGGT1_310210	S7US97	Uncharacterized protein	0.612904	2.7672	0.35
TGGT1_310780	S7UT91	Dense granule protein GRA4	1.09644	1.88447	2.36
TGGT1_312050	A0A125YL13	Putative small GTPase Rab2	0.562008	2.46061	-2.83
TGGT1_312420	S7USQ4	Uncharacterized protein	0.584152	2.00351	-1.15
TGGT1_312600	S7UTP6	Heat shock protein HSP21	0.600972	2.32838	0.55
TGGT1_313440	S7W1F7	Uncharacterized protein	0.69745	1.51734	1.63
TGGT1_315320	S7UMK1	SAG-related sequence SRS52A	0.716652	1.33175	-0.48
TGGT1_315410	S7ULJ3	SAG-related sequence SRS53F	0.895231	2.33191	1.35
TGGT1_316700	S7ULZ9	Uridine kinase	1.50773	2.00992	-2.4
TGGT1_319340	S7UK33	Uncharacterized protein	0.997639	2.15889	-3.96
TGGT1_320490	S7VSP7	N-acyl-phosphatidylethanolamine-hydrolyzing phospholipase D family protein	0.57079	1.53603	0.13
TGGT1_320630	A0A125YIW2	Phosphotransferase enzyme family protein	0.74776	1.78628	0.01
TGGT1_321540	S7UJ83	Uncharacterized protein	2.14211	2.05672	-2.06
TGGT1_359770	S7URP3	SAG-related sequence protein SRS22E	0.662717	1.79773	N/A

### Sheet: Detected parental not ABCB7
Gene ID	Product description	Phenotype score
TGGT1_269000	ABC transporter family protein	-4.96
TGGT1_211720	AP2 domain transcription factor AP2IV-5	-1.29
TGGT1_266900	cyclin, N-terminal domain-containing protein	1.72
TGGT1_319860	DNA polymerase family B protein	-3.85
TGGT1_297840	DNA primase, large subunit	-4.86
TGGT1_289980	HAD hydrolase, family IIA protein	-0.13
TGGT1_217500	HMG (high mobility group) box domain-containing protein	0.89
TGGT1_224130	hypothetical protein	1.47
TGGT1_265420	hypothetical protein	-1.93
TGGT1_237240	hypothetical protein	-4.9
TGGT1_312430	hypothetical protein	-4.88
TGGT1_225560	hypothetical protein	2.18
TGGT1_240490	hypothetical protein	1.35
TGGT1_223130	hypothetical protein	-1.72
TGGT1_220900	hypothetical protein	-3.42
TGGT1_243200	hypothetical protein	-3.95
TGGT1_245520	hypothetical protein	-2.84
TGGT1_255450	hypothetical protein	-1.78
TGGT1_203620	hypothetical protein	-4.66
TGGT1_232430	hypothetical protein	-6.52
TGGT1_248160	hypothetical protein	-0.75
TGGT1_269340	hypothetical protein	-3.34
TGGT1_312510	Ku70/Ku80 beta-barrel domain-containing protein	-1.66
TGGT1_203180	leucine rich repeat-containing protein	-0.88
TGGT1_249950	Mak16 protein	-6.31
TGGT1_202310	O-sialoglycoprotein endopeptidase	-4.74
TGGT1_294610	putative histone lysine methyltransferase, SET	-0.98
TGGT1_251600	putative IMP4 family U3 small nucleolar ribonucleoprotein (snoRNP)	-5.33
TGGT1_293310	putative ribosomal protein L20	-4.56
TGGT1_213420	RAP domain-containing protein	-4.73
TGGT1_308093	rhoptry kinase family protein (incomplete catalytic triad)	N/A
TGGT1_227260	RIO1 family protein	-4.52
TGGT1_250010	Sad1 / UNC family protein	-4.52
TGGT1_208850	SAG-related sequence SRS11	2.25
TGGT1_301170	SAG-related sequence SRS19D	0.41
TGGT1_215490	transporter, major facilitator family protein	-3.91
TGGT1_311780	Zn-containing alcohol dehydrogenase	0.28
