## Supplementary material for "The *Toxoplasma gondii* mitochondrial transporter ABCB7 is essential for cytosolic iron-sulfur cluster biogenesis and protein translation": Table S3: Summary of oligonucleotides used in this study.

### Sheet: Sheet1
Table S3: Summary of oligonucleotides used in this study
Primer name	Gene ID	Purpose	Primer sequence (5'-3')
269000_gRNA_HA_F	TGGT1_269000/ ABCB7	HA-tagging_gRNA_Forward	aagttGTTTAGCTCAGCGTCAGATCg
269000_gRNA_HA_R	TGGT1_269000/ ABCB7	HA-tagging_gRNA_Reverse	aaaacGATCTGACGCTGAGCTAAACa
269000_CATHA_F	TGGT1_269000/ ABCB7	HA-tagging_ HA-CAT cassette_Forward	AACACCAGGAGCAGGAGGAGGCCGTCTCGACGCCCGATCTGACGCTGAGCCCTAGGTACCCGTACGACGT
269000_CATHA_R	TGGT1_269000/ ABCB7	HA-tagging_ HA-CAT cassette_Reverse	CGAGTTTCGCGGCGCGAGAAAAGACATCTTCCTTCGACGCTCGCCGTTCAgcggccgctctagaactagt
269000_test_HA_GOI_F	TGGT1_269000/ ABCB7	HA-tagging_GOI test_Forward	TCTGAGCACGATTTCGGATGC
269000_test_HA_UTR_R	TGGT1_269000/ ABCB7	HA-tagging_UTR test_Reverse	TGCACGATCCATACCTCCAGC
HA_integration test_R	n/a	HA_integration_test_Reverse	AAATAGGATGGTACATCCCCC
CAT_integration test_F	n/a	CAT_integration_test_Forward	GAAACACACTTCGTGCAGC
269000_gRNA_PR_F	TGGT1_269000/ ABCB7	Promoter replacement_gRNA_Forward	aagttTGCATAATGGCTAGAAGCACg
269000_gRNA_PR_R	TGGT1_269000/ ABCB7	Promoter replacement_gRNA_Reverse	aaaacGTGCTTCTAGCCATTATGCAa
269000_DT_F	TGGT1_269000/ ABCB7	Promoter replacement_ DHFR/T7S4 cassette_Forward	GCTCGACTGGCCGCACATGTGCCACATGTACACCTGTGCTTCTAGCCATTaagcttcgccaggctgtaaatcc
269000_DT_R	TGGT1_269000/ ABCB7	Promoter replacement_ DHFR/T7S4 cassette_Reverse	CCACGCAAGAGAGAAAACGGGAAAAACGGGGCTCTCGTGGGCGGCTGCATtggttgaagacagacgaaagcagttg
269000_PR_test_UTR_F	TGGT1_269000/ ABCB7	Promoter replacement_GOI test_Forward	TCACTTGCAACACTAAAGTCC
269000_PR_test_GOI_R	TGGT1_269000/ ABCB7	Promoter replacement_UTR test_Reverse	AGAGGAGACGAGCTGAAACGC
DHFR_integration test_R	n/a	DHFR_integration_test_Reverse	CACGGTTATCAAACCCGAG
T7S4_integration test_F	n/a	T7S4_Promoter_integration_test_Forward	CGGTTCGCTTGAAGAAGG
216790_gRNA_HA_F	TGGT1_216790/ ABCE1	HA-tagging_gRNA_Forward	aagttGCTCGACGACGCTTGAAGCGg
216790_gRNA_HA_R	TGGT1_216790/ ABCE1	HA-tagging_gRNA_Reverse	aaaacCGCTTCAAGCGTCGTCGAGCa
216790_CATHA_F	TGGT1_216790/ ABCE1	HA-tagging_ HA-CAT cassette_Forward	AGGATAAAGAGCAGAAACTTATGGGCAACTATTTCATGCTCGACGACGCTCCTAGGTACCCGTACGACGT
216790_CATHA_R	TGGT1_216790/ ABCE1	HA-tagging_ HA-CAT cassette_Reverse	CCGGTCGGAAAAAAATTTGTCTTTCCCGGAAACAACCCTGCCTCGCTgcggccgctctagaactagt
216790_test_HA_GOI_F	TGGT1_216790/ ABCE1	HA-tagging_GOI test_Forward	ATCTCGTCAGCGGCATGAACC
216790_test_HA_UTR_R	TGGT1_216790/ ABCE1	HA-tagging_UTR test_Reverse	CATACACGGACACAGATACGC
258030_gRNA_HA_F	TGGT1_258030/ POLD1	HA-tagging_gRNA_Forward	aagttCTCCAGCGACTGGTGAAGGAg
258030_gRNA_HA_R	TGGT1_258030/ POLD1	HA-tagging_gRNA_Reverse	aaaacTCCTTCACCAGTCGCTGGAGa
258030_CATHA_F	TGGT1_258030/ POLD1	HA-tagging_ HA-CAT cassette_Forward	TTGGCACCTTGGAAGAGCGTCTGTCAAGTCTGTCTCTCTCCAGCGACTGGCCTAGGTACCCGTACGACGT
258030_CATHA_R	TGGT1_258030/ POLD1	HA-tagging_ HA-CAT cassette_Reverse	CCGGAACGGTGTGACAGGCCGAGGAGTCGTATCTCGTTCGCCGTCCTgcggccgctctagaactagt
258030_test_HA_GOI_F	TGGT1_258030/ POLD1	HA-tagging_GOI test_Forward	TGGTGCAGGTGTCAAGGCAGC
258030_test_HA_UTR_R	TGGT1_258030/ POLD1	HA-tagging_UTR test_Reverse	ACCTGCAAATCACTGAACTGC
269000_qRTPCR_F	TGGT1_269000/ ABCB7	qRT-PCR Forward	GAAAGTAGGGACGTCTGTCGG
269000_qRTPCR_R	TGGT1_269000/ ABCB7	qRT-PCR Reverse	GATGAAGAAAGGCGTGACACG
qRTPCR_F_actin	TGGT1_209030	qRT-PCR Forward	GGGACGACATGGAGAAAATC
qRTPCR_R_actin	TGGT1_209030	qRT-PCR Reverse	AGAAAGAACGGCCTGGATAG
